# Mycobiome analysis in fungal Infected formalin-fixed and paraffin-embedded tissues for identification of pathogenic fungi: A pilot study

**DOI:** 10.1101/2020.04.19.045856

**Authors:** Taebum Lee, Hee Young Na, Kyoung-Mee Kim, Hey Seung Lee, Sung-Hye Park, Ji-Young Choe, Kyoung Chan Choi, Sun-ju Byeon

## Abstract

**Background:** Fungal organisms are frequently observed in surgical pathological diagnosis. In order to more accurately identify fungi in formalin-fixed and paraffin-embedded (FFPE) tissues, it is necessary to use genomic information. The purpose of our pilot study is to identify the factors to be considered for the identification of pathogenic fungi using mycobiome analysis in FFPE tissues.

**Methods:** We selected 49 cases in five hospitals. In each case, FFPE tissue was cut into 50 µm and DNA was extracted. Multiplex PCR with four primers (ITS1, ITS2, ITS3 and ITS4) was performed. Multiplex sequencing was performed using MinION device according to the manufacturer’s protocol. Sequences of each case were searched using BLASTN with an ITS database from NCBI RefSeq Targeted Loci Project with default parameter.

**Results:** A total of 2,526 DNA nucleotides were sequenced. We were able to identify 342 fungal nucleotides in 24 (49.0%, 24/49) cases. The median value of the detected fungal DNA per case was 3 (1Q: 1 and 3Q: 14.25). The 215 (62.87%) fungal DNA contained the entire region of ITS1 or ITS2. The remaining 127 fungal DNAs were identified as fungi using partial sequence of ITS1, ITS2, 5.8S, LSU or SSU.

**Conclusion:** In conclusion, we have identified the possibility of finding pathogenic fungi through mycobiome analysis in fungal infected FFPE tissues using nanopore sequencing method. However, we have also found several limitations to be solved for further studies. If we develop a method to characterize pathogenic fungi in FFPE tissues in a follow-up study, we think it will help patients to use appropriate antifungal agents.
