## Supplementary Table 2 for "Mycobiome analysis in fungal Infected formalin-fixed and paraffin-embedded tissues for identification of pathogenic fungi: A pilot study"

case	read.id	strand.bp	subject.acc.ver	percent.identity	alignment.length	mismatches	gap.opens	q.start	q.end	s.start	s.end	evalue	bit.score	species.genus	species	ITS1	ITS2
01-1	756e714b-b467-4f2e-9b39-ba68095b7926	442	NR_138276.1	86.747	83	5	5	287	365	361	281	9.10E-18	87.9	Candida africana	Candida	none	partial
01-1	bb368b60-f526-4ce2-9176-7a45cb93273c	336	NR_138276.1	83.471	242	16	17	87	311	520	286	6.48E-53	204	Candida africana	Candida	none	entire
01-1	c5344111-7ca1-4cc5-bbc0-68fdefb6e04d	669	NR_103604.1	90.924	595	20	22	36	604	1	587	0	769	Aspergillus costaricaensis	Aspergillus	entire	entire
02-1	73e4fe3a-efe4-4d66-95cf-764f726bd993	297	NR_126138.2	98.039	51	0	1	231	281	401	450	5.96E-18	87.9	Moniliella suaveolens	Moniliella	none	none
02-1	1963f007-05ee-4ed2-b507-480a561593d9	297	NR_164287.1	84.516	155	15	8	130	277	129	281	3.49E-35	145	Peniophora crassitunicata	Peniophora	partial	none
02-1	075226e5-ae13-442e-abac-2689247847f7	486	NR_154902.1	80.444	225	30	11	30	247	240	457	2.10E-39	159	Ganoderma leucocontextum	Ganoderma	none	partial
02-1	70eeb181-4d70-4f1d-9dba-12e0e901ceb7	387	NR_164221.1	78.431	306	32	27	25	311	302	12	2.75E-42	169	Mycoleptodonoides sharmae	Mycoleptodonoides	entire	none
02-1	bc6dab8f-e47e-4d7f-ba09-1e2b0be7c931	226	NR_163312.1	94.776	134	4	2	78	209	163	295	1.18E-53	206	Xylodon exilis	Xylodon	partial	none
02-1	3213e687-10e6-4391-8cb6-68096d37dc9b	277	NR_138276.1	91.304	184	5	6	78	258	176	1	4.03E-64	241	Candida africana	Candida	entire	none
02-1	ad365fd5-1c13-4228-858c-2cba9d672248	351	NR_163811.1	85.214	257	19	13	33	283	237	480	1.11E-65	246	Acremonium acutatum	Acremonium	none	partial
02-1	7e9ce06e-fde2-4e93-befe-7e1a5890394b	304	NR_120178.1	90.686	204	6	10	43	242	605	411	1.22E-69	259	Sistotremastrum guttuliferum	Sistotremastrum	none	partial
02-1	372d327a-b7aa-4bf6-bb0e-f2a7f21fb44e	485	NR_077119.1	81.612	397	33	33	91	475	607	239	1.98E-79	292	Acremonium brachypenium	Acremonium	none	entire
02-1	d56dc820-9056-43b7-8e78-d2214d5cb3c3	451	NR_156512.1	84.881	377	29	20	27	393	546	188	2.31E-98	355	Ochrocladosporium frigidarii	Ochrocladosporium	none	entire
02-1	3c8ad13e-e376-495d-aa8b-3186f9aeec20	472	NR_154735.1	84.715	386	27	23	28	400	189	555	6.73E-99	357	Aspergillus clavatophorus	Aspergillus	none	entire
02-1	c7c5734d-ce12-4f4b-8dd0-8dc84d32d079	466	NR_077119.1	85.185	378	34	17	31	395	239	607	3.07E-102	368	Acremonium brachypenium	Acremonium	none	entire
02-1	8d11c285-95a0-403c-9e4d-6d9463c3a01d	430	NR_138276.1	90	310	19	10	49	352	229	532	6.02E-109	390	Candida africana	Candida	none	entire
02-1	347ca022-2fe4-47ed-bdc2-b22792be28a4	425	NR_158360.1	89.826	344	11	17	85	410	580	243	7.58E-118	420	Cladosporium endophytica	Cladosporium	none	entire
02-1	5c78d708-4ed0-4131-9658-aad195a6eaaa	458	NR_154729.1	89.167	360	17	18	98	441	540	187	1.36E-120	429	Aspergillus tardicrescens	Aspergillus	none	entire
02-1	0f29fc75-78dd-4717-8fa3-eaa241c9d5cd	479	NR_077119.1	88.235	374	27	13	33	396	241	607	3.97E-121	431	Acremonium brachypenium	Acremonium	none	entire
02-1	30336f1f-3564-47fc-9c6c-c213789d5e21	435	NR_164593.1	91.124	338	13	15	89	421	485	160	1.66E-124	442	Fusarium arcuatisporum	Fusarium	none	entire
02-1	6a2392cc-bd49-437b-ab81-70f78dee15e3	468	NR_163811.1	89.544	373	12	18	94	449	601	239	3.85E-126	448	Acremonium acutatum	Acremonium	none	entire
02-1	fd35eed5-d6af-4dd5-b20f-757770adf88a	517	NR_155952.1	91.643	359	10	14	36	387	152	497	1.51E-135	479	Wallemia mellicola	Wallemia	none	partial
02-1	0355eca0-8d77-41b4-a26b-12809da82d3e	721	NR_103604.1	82.316	639	38	51	36	643	596	2	4.58E-137	484	Aspergillus costaricaensis	Aspergillus	entire	entire
02-1	f163e891-4935-42ce-87d3-9fdf7fa7121f	693	NR_077191.1	88.815	599	19	29	97	671	575	1	0	691	Aspergillus piperis	Aspergillus	entire	entire
03-1	79f67956-8799-4b6e-9473-e285e566a70d	463	NR_163811.1	91.218	353	11	17	83	427	593	253	1.36E-130	462	Acremonium acutatum	Acremonium	none	entire
03-1	095387ac-6883-4c2b-a06b-f9ac87224912	437	NR_131293.1	91.761	352	6	18	32	372	217	556	2.75E-132	468	Aspergillus tubingensis	Aspergillus	none	entire
03-1	bde6a2c3-3ccc-49c5-bf8d-fcdf7759452e	704	NR_103604.1	83.968	630	32	51	91	688	593	1	9.41E-154	540	Aspergillus costaricaensis	Aspergillus	entire	entire
03-1	8950ebae-4860-46cc-bbfc-6846f1d7b627	699	NR_103604.1	87.762	621	21	35	39	629	1	596	0	675	Aspergillus costaricaensis	Aspergillus	entire	entire
04-1	8687dad3-b259-4c05-af31-091cd49e67b7	496	NR_132925.1	86.957	92	7	3	391	480	336	248	4.75E-21	99	Milospium graphideorum	Milospium	none	none
04-1	0e2efbb6-77e6-48b7-8034-db039bf79c6e	321	NR_164435.1	85	120	9	8	188	304	122	9	1.07E-25	113	Ganoderma meredithae	Ganoderma	partial	none
04-1	67ed44ad-976f-4441-82ab-30b524c897f0	269	NR_164048.1	84.496	129	10	7	37	165	25	143	1.91E-27	119	Ganoderma nasalanense	Ganoderma	partial	none
04-1	00a6130d-5142-45a7-8633-d7ad17008974	316	NR_154021.1	84.848	132	8	8	173	301	138	16	1.75E-28	122	Favolus gracilisporus	Favolus	partial	none
04-1	3ac3dee8-22a0-4720-97be-29b4f7ea1772	227	NR_131293.1	85.034	147	8	13	89	225	570	428	4.38E-33	137	Aspergillus tubingensis	Aspergillus	none	partial
04-1	80603b39-7794-4dbb-90eb-f8b8d6d8405d	325	NR_119985.1	80.66	212	20	19	70	269	1	203	3.84E-35	145	Theleporus membranaceus	Theleporus	partial	none
04-1	495746db-3b70-4b50-bedd-36d3c603771b	278	NR_138276.1	83.069	189	16	13	74	257	178	1	4.19E-39	158	Candida africana	Candida	entire	none
04-1	2f547b78-7a67-4b30-ae26-515f4394f218	347	NR_158816.1	80.443	271	23	20	76	334	261	9	1.13E-45	180	Phaeophlebiopsis ignerii	Phaeophlebiopsis	entire	none
04-1	8820bc15-927d-44b4-97af-78a8675475ca	323	NR_163314.1	84.082	245	29	9	35	275	4	242	3.68E-60	228	Xylodon pseudolanatus	Xylodon	partial	none
04-1	bafe3049-fc10-436a-94bc-18bfdfc045e4	313	NR_138276.1	93.396	212	5	6	95	297	3	214	1.60E-83	305	Candida africana	Candida	entire	none
04-1	b18a84aa-c379-4f5f-ac04-7af4e49a2d5c	608	NR_103595.1	87.54	313	25	11	272	572	311	1	1.47E-96	350	Rhizopus oryzae	Rhizopus	partial	none
06-1	7a68ce35-52f0-4c30-8daa-575bfa040967	330	NR_138276.1	86.547	223	15	11	35	251	214	1	2.91E-61	231	Candida africana	Candida	entire	none
07-1	f8541d94-cd9e-4013-ad0d-61fef4d01ee1	324	NR_137922.1	85.714	56	5	2	261	316	216	268	1.85E-08	56.5	Sarcodon quercophilus	Sarcodon	none	none
07-1	3dec129e-ddd2-45f2-9530-f372c0c442e5	354	NR_152328.1	100	33	0	0	306	338	61	29	4.36E-10	62.1	Inocybe pygmaeformis	Inocybe	partial	none
07-1	deaacb71-d888-4ff6-97a0-fc3115ac538d	298	NR_111443.1	96.154	52	2	0	223	274	256	307	2.15E-17	86.1	Collembolispora barbata	Collembolispora	partial	none
07-1	4b4ec560-d998-455a-9854-d416f04eeff0	318	NR_158811.1	90.541	74	5	2	177	249	278	350	1.07E-20	97.1	Otidea brunneoparva	Otidea	partial	none
07-1	2e2a9a0d-ba66-444e-8593-b2d7c3bb73c1	350	NR_163314.1	77.091	275	38	17	38	296	5	270	2.50E-32	135	Xylodon pseudolanatus	Xylodon	entire	none
07-1	93afce39-13c8-4f57-ae9d-528ec28cc90e	264	NR_138276.1	85.093	161	6	11	103	253	62	214	2.39E-36	148	Candida africana	Candida	partial	none
07-1	f7b25960-51c2-482d-9234-f0676a4d0591	321	NR_137946.1	81.328	241	12	19	88	304	240	9	2.91E-41	165	Trichomerium dioscoreae	Trichomerium	partial	none
07-1	1f47449f-bf1a-4d3c-ad71-661a53220a65	266	NR_138276.1	83.838	198	14	14	73	257	342	534	1.43E-43	172	Candida africana	Candida	none	partial
07-1	79533d40-c351-4439-a8be-70048204119b	305	NR_138276.1	85.965	171	15	6	43	213	212	51	4.58E-44	174	Candida africana	Candida	partial	none
07-1	32e5fd43-fd84-441b-ba5a-17610dfa8760	282	NR_138276.1	92.908	141	3	4	130	265	71	209	2.51E-51	198	Candida africana	Candida	partial	none
07-1	6a067728-376a-4d8f-9439-76df4362a73a	310	NR_138276.1	87.766	188	11	7	46	230	214	36	1.28E-54	209	Candida africana	Candida	partial	none
07-1	79e33c60-ec5b-4c98-8f84-3c20b572aa0f	285	NR_138276.1	87.692	195	8	13	78	269	33	214	9.06E-56	213	Candida africana	Candida	partial	none
07-1	f53465f1-c1fc-49d9-b151-80ed0f271bc2	297	NR_125332.1	94.964	139	1	4	31	168	197	64	9.42E-56	213	Candida albicans	Candida	partial	none
07-1	bfc8bd41-8ef6-4eca-8680-9e17f4578014	284	NR_138276.1	88.421	190	10	10	80	265	33	214	1.94E-57	219	Candida africana	Candida	partial	none
07-1	ff384346-7807-472e-baea-fbf37fa36061	338	NR_163811.1	85.657	251	11	14	51	281	590	345	4.97E-64	241	Acremonium acutatum	Acremonium	none	entire
07-1	4a338704-6c02-4303-bcad-2cae03c95020	286	NR_138276.1	90.476	189	13	5	84	268	27	214	3.23E-65	244	Candida africana	Candida	entire	none
07-1	83d350ff-926d-430b-a31e-64fe4133d725	338	NR_138276.1	87.069	232	10	14	95	319	219	1	3.84E-65	244	Candida africana	Candida	entire	none
07-1	2a614554-a57a-4dc9-97ea-7f8525403d7c	285	NR_138276.1	92.222	180	6	6	92	269	41	214	2.48E-66	248	Candida africana	Candida	partial	none
07-1	5fb2372e-bb6f-4bce-83cb-b540225627ca	307	NR_138276.1	90.769	195	7	11	54	244	214	27	7.44E-67	250	Candida africana	Candida	entire	none
07-1	dacc1e40-ec2c-4fa7-b415-07c7e1ed3770	287	NR_138276.1	93.182	176	5	5	88	257	37	211	1.94E-67	252	Candida africana	Candida	partial	none
07-1	9826474e-d922-465f-a3d9-2962abe2cf88	279	NR_138276.1	92.228	193	6	7	75	264	28	214	2.41E-71	265	Candida africana	Candida	partial	none
07-1	7a3b2446-87d7-4c95-bc16-90a389db53c3	338	NR_163312.1	87.649	251	8	15	77	312	264	22	6.34E-73	270	Xylodon exilis	Xylodon	entire	none
07-1	d81a338c-2b9f-429e-8782-3b4b87b37ecf	333	NR_138276.1	90.411	219	5	13	51	265	5	211	4.82E-74	274	Candida africana	Candida	entire	none
07-1	87531842-e6b5-461c-b1f4-6775afff344b	283	NR_138276.1	95.109	184	3	5	43	222	214	33	1.88E-77	285	Candida africana	Candida	partial	none
07-1	43d29b2a-60fa-49d3-bf38-8760151bf8a9	322	NR_138276.1	93.97	199	4	5	46	238	4	200	3.57E-80	294	Candida africana	Candida	entire	none
07-1	cfa38938-3e78-4770-a54b-c282baffeb5c	302	NR_138276.1	92.694	219	2	7	34	243	214	1	5.53E-83	303	Candida africana	Candida	entire	none
07-1	04ed3fc5-25ed-4262-8554-dfea75a43acf	295	NR_138276.1	92.411	224	4	12	26	240	220	1	4.17E-84	307	Candida africana	Candida	entire	none
07-1	6369ccaf-177e-459b-a9f7-1d21507a356a	439	NR_125332.1	86.012	336	20	21	32	358	178	495	2.92E-92	335	Candida albicans	Candida	none	entire
07-1	0b0285fe-a199-4dd0-8c71-24470f17dd23	473	NR_138276.1	86.275	357	18	22	38	381	533	195	1.88E-99	359	Candida africana	Candida	none	entire
07-1	67f39594-02d5-434f-b6ad-422e9456a728	520	NR_131293.1	88.056	360	11	19	117	453	219	569	4.39E-111	398	Aspergillus tubingensis	Aspergillus	none	entire
07-1	cdb3ca94-4d42-4b92-a421-3e2604fef80f	427	NR_138276.1	90.805	348	13	14	70	411	534	200	3.49E-126	448	Candida africana	Candida	none	entire
07-1	adcf4355-a4ee-4f14-96dd-03f6fb7bc198	432	NR_125332.1	93.272	327	2	13	43	362	178	491	3.51E-131	464	Candida albicans	Candida	none	entire
07-1	2e89d9c6-7e86-4444-a0c3-4969e2893e16	443	NR_138276.1	92.56	336	14	8	38	367	203	533	2.16E-133	472	Candida africana	Candida	none	entire
08-1	e48f793c-5241-46aa-bbc2-73543fcd3d56	284	NR_136141.1	100	28	0	0	41	68	1	28	2.08E-07	52.8	Cookeina korfii	Cookeina	partial	none
08-1	9aa8e2a3-9eff-44bc-aabc-8e874c07087b	435	NR_137922.1	85.185	54	7	1	47	99	265	212	9.08E-08	54.7	Sarcodon quercophilus	Sarcodon	partial	none
08-1	fc80c0c1-df62-4d83-96d3-cec787dcce1d	246	NR_154320.1	100	30	0	0	38	67	22	51	1.38E-08	56.5	Platystomum crataegi	Platystomum	partial	none
08-1	f51aac98-a12c-4d81-bb8f-03765c787b03	414	NR_119473.1	100	36	0	0	30	65	26	61	1.11E-11	67.6	Lysurus cruciatus	Lysurus	partial	none
08-1	262590d4-ded1-4108-b0ba-a261c888e908	416	NR_137922.1	85.938	64	8	1	351	413	212	275	1.11E-11	67.6	Sarcodon quercophilus	Sarcodon	partial	none
08-1	12a38324-d927-45d9-bec0-3a0d68c58e4e	231	NR_160118.1	78.125	128	15	9	101	217	195	70	1.65E-12	69.4	Pleospora iqbalii	Pleospora	partial	none
08-1	615c2972-5239-4431-b902-48c043b9ef46	351	NR_153212.1	88.333	60	5	2	32	91	39	96	7.18E-13	71.3	Pluteus orestes	Pluteus	partial	none
08-1	c1e37098-84f5-4150-84a9-a310d8b2b084	232	NR_157546.1	81	100	11	6	119	213	106	10	1.28E-13	73.1	Sporormurispora atraphaxidis	Sporormurispora	partial	none
08-1	aa30c6d6-99d3-41dc-8fc4-0e6fd522ae9a	265	NR_137054.1	92.308	52	2	2	31	80	23	74	1.48E-13	73.1	Neobulgaria alba	Neobulgaria	partial	none
08-1	e0e09e4e-b086-40c9-a182-655619a56e12	240	NR_157546.1	78.03	132	19	9	98	224	136	10	3.70E-14	75	Sporormurispora atraphaxidis	Sporormurispora	partial	none
08-1	a37f4a24-148c-42a9-b16d-cf3a2323af56	229	NR_154321.1	78.358	134	15	12	95	216	155	24	3.52E-14	75	Platystomum salicicola	Platystomum	partial	none
08-1	26e7c111-acca-4d14-9bc5-15376679f397	267	NR_121404.1	90.164	61	2	4	37	93	245	185	1.16E-14	76.8	Acaulospora laevis	Acaulospora	partial	none
08-1	f56cae95-8944-48a0-b9ac-04d1fb5e0569	243	NR_159833.1	78.358	134	21	8	99	228	139	10	8.06E-16	80.5	Corynespora pseudocassiicola	Corynespora	partial	none
08-1	62c10799-424d-4c77-b664-c742d8ba5a5f	266	NR_152327.1	85.714	84	4	8	164	244	275	353	2.47E-16	82.4	Inocybe tasmanica	Inocybe	partial	none
08-1	63e5f09c-d666-43c1-b025-1572dea3703f	375	NR_145331.1	96.154	52	0	2	311	361	184	234	9.90E-17	84.2	Sclerotium coffeicola	Sclerotium	partial	none
08-1	17a10564-0654-40d6-837c-53516b482e37	241	NR_157546.1	83.168	101	10	5	31	128	10	106	1.72E-17	86.1	Sporormurispora atraphaxidis	Sporormurispora	partial	none
08-1	66dc4824-f8eb-4a90-a0bd-2e1c5b85b50f	344	NR_145212.1	84.694	98	9	6	244	340	324	232	1.50E-19	93.5	Hypoxylon hinnuleum	Hypoxylon	none	none
08-1	3ec36694-e52d-46bf-895e-66d34a08acbb	348	NR_137675.1	94.03	67	3	1	272	337	374	440	9.07E-22	100	Candida tibetensis	Candida	none	partial
08-1	4d822050-17bc-4a85-a2e1-622a7303d929	406	NR_137924.1	82.27	141	15	7	33	170	251	384	1.37E-25	113	Tylopilus microsporus	Tylopilus	none	partial
08-1	125e4f26-1c45-4a04-884a-5292be8d88ce	384	NR_120104.1	77.434	226	29	20	88	303	246	33	3.60E-26	115	Megasporia hengduanensis	Megasporia	partial	none
08-1	0fa2756b-9bb8-4da1-96ad-11cd1ebcd875	375	NR_158323.1	78.099	242	28	22	93	313	245	8	1.25E-30	130	Antrodia piceata	Antrodia	partial	none
08-1	bf56e42a-8184-415a-8b58-403ad07c980c	388	NR_147366.1	86.525	141	13	5	33	172	222	357	9.97E-37	150	Neofusicoccum buxi	Neofusicoccum	none	partial
08-1	773a0373-46fa-47bc-b6fe-ffeafd827f59	367	NR_147366.1	87.681	138	11	5	226	360	350	216	2.02E-38	156	Neofusicoccum buxi	Neofusicoccum	none	partial
08-1	010f223f-b4c9-4bc7-a8d6-25cae211e3ff	363	NR_155641.1	89.922	129	6	6	226	347	373	245	1.54E-39	159	Pseudofusicoccum artocarpi	Pseudofusicoccum	none	partial
08-1	4b58a32e-65ec-4102-88fc-e0be72ade2e1	397	NR_158940.1	88.732	142	6	8	248	384	523	387	3.65E-41	165	Phylloporia pendula	Phylloporia	none	partial
08-1	860b358d-402d-4389-9124-dfa2ae7aeb20	390	NR_147366.1	90.769	130	10	2	248	375	351	222	2.14E-43	172	Neofusicoccum buxi	Neofusicoccum	none	partial
08-1	44211f0a-490f-4461-987b-6b383da669c2	291	NR_131285.1	86.339	183	5	12	86	255	176	1	2.61E-46	182	Aspergillus penicillioides	Aspergillus	partial	none
08-1	700ff955-dc2d-4a87-b573-97195b5ffc08	455	NR_158930.1	80.769	286	31	19	44	318	529	257	3.21E-52	202	Pseudolophiostoma cornisporum	Pseudolophiostoma	none	entire
08-1	1416664c-6900-40ed-b0bd-ff1ed4dacef5	289	NR_154360.1	92.568	148	3	6	128	273	408	267	1.54E-53	206	Paracladophialophora carceris	Paracladophialophora	none	partial
08-1	f81052a5-b421-46d9-8df0-b5f59a6b4b8f	275	NR_153252.1	89.617	183	3	14	86	261	231	58	1.87E-57	219	Penicillium citreosulfuratum	Penicillium	partial	none
08-1	eb65e888-d567-4729-854c-d0371febd60f	507	NR_073266.1	78.537	410	44	34	47	434	213	600	1.65E-60	230	Kurtzmanomyces nectairei	Kurtzmanomyces	none	entire
08-1	541ab2b6-4009-431b-8792-029f8c3d1775	392	NR_131259.1	87.946	224	6	15	113	324	1	215	4.50E-65	244	Aspergillus sydowii	Aspergillus	partial	none
08-1	7f3075b0-19a8-484d-9219-b7e9086bb130	634	NR_155986.1	83.219	292	23	17	270	555	142	413	7.44E-65	244	Wickerhamiella pararugosa	Wickerhamiella	none	entire
08-1	b3200bdb-fadb-4b07-82af-50987ec70f1d	539	NR_156267.1	78.604	444	45	35	31	459	251	659	4.86E-66	248	Hydnophlebia canariensis	Hydnophlebia	none	entire
08-1	8bb2336a-071f-4a65-b0c6-086d25884bd9	623	NR_160324.1	86.235	247	13	16	320	555	297	61	5.65E-66	248	Papiliotrema wisconsinensis	Papiliotrema	partial	partial
08-1	9ea81b28-a31e-409d-9d71-0804f0ec26fa	350	NR_136120.1	86.111	252	12	15	95	331	445	202	8.57E-67	250	Alternaria iridiaustralis	Alternaria	none	partial
08-1	55d6df16-fa77-49e6-8614-00c2f9e61c0d	473	NR_163686.1	81.461	356	24	25	53	388	236	569	9.11E-68	254	Alternaria alstroemeriae	Alternaria	none	entire
08-1	0a9ee594-020f-45a0-8cf6-11ddda4f80c7	275	NR_138276.1	92.473	186	5	6	72	256	178	1	3.97E-69	257	Candida africana	Candida	entire	none
08-1	489a6738-370b-4f5a-b0c3-73dc04cee14f	408	NR_164593.1	82.216	343	19	24	88	392	160	498	6.03E-69	257	Fusarium arcuatisporum	Fusarium	none	entire
08-1	c49187f9-cfde-4520-ae46-d7395b6b8227	361	NR_136120.1	86.923	260	4	16	86	321	455	202	3.16E-71	265	Alternaria iridiaustralis	Alternaria	none	partial
08-1	b4b806f3-c90b-4e4b-b68b-7bc52c9fcd16	440	NR_159865.1	83.025	324	23	21	115	420	501	192	3.90E-71	265	Fusarium foetens	Fusarium	none	entire
08-1	57e0bf51-7e42-42de-8d8d-19d61e122bd7	506	NR_119581.1	80.99	384	34	28	125	495	396	39	3.49E-72	268	Auriculoscypha anacardiicola	Auriculoscypha	entire	partial
08-1	a3771211-d5b4-4898-8d0e-0cc6148b60a2	519	NR_159781.1	85.121	289	27	10	35	317	279	557	4.60E-76	281	Butlerelfia eustacei	Butlerelfia	none	partial
08-1	c95215fa-cbcd-4463-8c9b-95ee00e964ce	412	NR_136120.1	90.351	228	12	9	101	321	426	202	6.00E-79	291	Alternaria iridiaustralis	Alternaria	none	partial
08-1	67d5c53a-cdd7-478f-a1d1-17231b27ffb7	338	NR_111257.1	92.857	210	4	7	97	303	555	756	3.76E-80	294	Torulaspora delbrueckii	Torulaspora	none	partial
08-1	198d4faf-3562-419b-ba76-5b8b46ecb1be	669	NR_137672.1	84.356	326	28	16	289	598	120	438	5.93E-81	298	Starmerella cellae	Starmerella	partial	entire
08-1	19d9458d-cec5-4422-8301-c55818c9d7e3	366	NR_158361.1	89.958	239	12	9	128	358	530	296	3.16E-81	298	Alternaria doliconidium	Alternaria	none	partial
08-1	de8a2f16-a9f0-4081-877c-09a496ce40a4	363	NR_136120.1	89.286	252	11	10	86	330	455	213	2.42E-82	302	Alternaria iridiaustralis	Alternaria	none	partial
08-1	5350495a-0d21-4715-9081-63e2a6d23e5b	373	NR_136120.1	88.506	261	15	13	89	341	455	202	2.50E-82	302	Alternaria iridiaustralis	Alternaria	none	partial
08-1	9ef2308d-03bd-4ab6-b5c2-c4ac2a9fb83c	380	NR_136120.1	89.272	261	13	12	94	346	455	202	1.18E-85	313	Alternaria iridiaustralis	Alternaria	none	partial
08-1	ca084662-816d-4a1d-9baf-b72fcb905483	347	NR_136120.1	90.361	249	11	12	86	330	441	202	2.97E-86	315	Alternaria iridiaustralis	Alternaria	none	partial
08-1	c03d4299-5abb-4b07-a11d-be3a21884d2d	345	NR_136120.1	89.922	258	8	11	88	331	455	202	8.20E-87	316	Alternaria iridiaustralis	Alternaria	none	partial
08-1	13535dfc-0448-46e6-a8c6-a3739eae2be6	359	NR_136120.1	89.773	264	12	13	82	340	51	304	5.11E-89	324	Alternaria iridiaustralis	Alternaria	partial	none
08-1	515c8600-2b36-4355-ab3a-a5c35e0f053e	338	NR_111257.1	93.363	226	5	7	58	280	751	533	1.33E-89	326	Torulaspora delbrueckii	Torulaspora	none	partial
08-1	c151902a-22e3-4766-bd24-fb7cee6396da	433	NR_148192.1	86.919	344	10	18	42	370	209	532	7.95E-98	353	Cladosporium crousii	Cladosporium	none	entire
08-1	94f049fc-95ac-491e-8e4e-1608f7381bf6	430	NR_135336.1	86.895	351	9	18	90	412	533	192	1.70E-99	359	Aspergillus pseudoglaucus	Aspergillus	none	entire
08-1	20cbd2e1-eda8-431c-8bc2-db11a966ead6	479	NR_156348.1	87.683	341	17	16	107	441	549	228	6.79E-104	374	Cladosporium domesticum	Cladosporium	none	entire
08-1	d163a470-8fef-4554-87cf-6e0432f53f7a	396	NR_137672.1	90.508	295	13	13	34	322	153	438	1.54E-104	375	Starmerella cellae	Starmerella	none	entire
08-1	2aa336ab-fd83-4c29-aee7-952d1758f1e1	457	NR_144820.1	88.372	344	11	21	109	438	543	215	8.30E-108	387	Penicillium guttulosum	Penicillium	none	entire
08-1	245c42f6-0459-430f-8077-9bf994401e2e	615	NR_138019.1	81.346	520	62	28	44	548	517	18	8.75E-109	390	Biappendiculispora japonica	Biappendiculispora	partial	entire
08-1	689809ab-74c5-40d7-afc7-186f8b94a733	466	NR_154735.1	86.877	381	17	22	93	451	186	555	1.41E-110	396	Aspergillus clavatophorus	Aspergillus	none	entire
08-1	b9c9cb20-0ef0-4193-a9a0-0a9ffef179d4	432	NR_163686.1	89.112	349	10	20	82	418	568	236	1.67E-114	409	Alternaria alstroemeriae	Alternaria	none	entire
08-1	c40ef7f9-53ef-4f63-98c4-fbc5a47713e0	433	NR_164593.1	89.474	342	13	12	99	422	160	496	4.65E-115	411	Fusarium arcuatisporum	Fusarium	none	entire
08-1	e12754ef-5223-455b-a593-6a9429fd6b4a	542	NR_158290.1	89.244	344	17	17	88	418	211	547	1.64E-115	412	Cerrena aurantiopora	Cerrena	none	partial
08-1	b90ecc57-8341-4a21-a90b-9d53e24a2998	466	NR_111832.1	89.911	337	15	15	92	423	227	549	1.08E-116	416	Alternaria eichhorniae	Alternaria	none	entire
08-1	63a3a1fc-1984-4e38-a59f-5b8b471a00f6	422	NR_158360.1	89.941	338	18	12	84	406	581	245	2.09E-118	422	Cladosporium endophytica	Cladosporium	none	entire
08-1	64743738-a710-436f-954f-06691035f21c	467	NR_163686.1	90.39	333	18	11	55	384	248	569	1.80E-119	425	Alternaria alstroemeriae	Alternaria	none	entire
08-1	e4208998-9e13-4fca-818c-3382dbe1ae38	474	NR_135444.1	88.981	363	16	17	49	398	197	548	5.08E-120	427	Aspergillus jensenii	Aspergillus	none	entire
08-1	8eda882b-72a7-43a5-9069-f2c3ff80f0c0	448	NR_164593.1	89.859	355	9	18	89	432	498	160	3.70E-121	431	Fusarium arcuatisporum	Fusarium	none	entire
08-1	bd0cdb90-a43a-4749-adaa-9a3154d70fdb	455	NR_163682.1	90.085	353	12	16	96	442	557	222	8.09E-123	436	Fusarium pseudoanthophilum	Fusarium	none	entire
08-1	c258565f-7523-415f-a0fe-d367d0d1e902	469	NR_164593.1	90.805	348	10	13	97	431	498	160	1.39E-125	446	Fusarium arcuatisporum	Fusarium	none	entire
08-1	fbb7edb4-e044-4a8f-acd3-0e75ab1868c1	762	NR_153577.1	80.66	667	53	51	97	734	629	10	6.37E-126	448	Aleurodiscus thailandicus	Aleurodiscus	partial	entire
08-1	2ce88493-527b-4c6b-8b88-3b87c5246dd6	442	NR_164593.1	91.066	347	11	15	35	371	160	496	2.80E-127	451	Fusarium arcuatisporum	Fusarium	none	entire
08-1	55fce15c-35e7-4929-9a54-1921eac676ad	458	NR_164593.1	91.168	351	8	16	40	381	160	496	2.25E-128	455	Fusarium arcuatisporum	Fusarium	none	entire
08-1	1721cb1b-3584-4101-87cf-aeacf46d2e6c	446	NR_164593.1	91.691	349	9	12	93	432	160	497	1.01E-131	466	Fusarium arcuatisporum	Fusarium	none	entire
08-1	ae3e9a0d-fc6c-4ad4-bdc5-db6460d87801	445	NR_158360.1	92.174	345	10	13	94	427	243	581	2.17E-133	472	Cladosporium endophytica	Cladosporium	none	entire
08-1	0fe7ef69-1218-45b2-b15a-6ddd67875f23	440	NR_164594.1	92.151	344	14	12	33	369	160	497	5.95E-134	473	Fusarium luffae	Fusarium	none	entire
08-1	09dfb413-77f2-40c6-983b-0f9f21e8b7e5	694	NR_077178.1	89	400	20	17	241	625	266	656	9.54E-134	473	Trichoderma citrinoviride	Trichoderma	partial	entire
08-1	8f0f41eb-10e7-4d88-bffa-ccf7daf36a76	449	NR_163686.1	92.647	340	12	9	29	361	236	569	4.70E-135	477	Alternaria alstroemeriae	Alternaria	none	entire
08-1	9aa1d592-5681-4425-b421-9f713c300fde	450	NR_135444.1	91.62	358	12	15	26	373	198	547	1.31E-135	479	Aspergillus jensenii	Aspergillus	none	entire
08-1	78d04f27-8ee7-4c12-befb-7e4cecef557e	778	NR_073236.1	87.5	456	26	24	37	483	1	434	6.37E-141	497	Udeniomyces megalosporus	Udeniomyces	entire	none
08-1	b9d416da-34c0-40e5-9971-b7da71341363	729	NR_164593.1	90.722	388	16	16	144	527	502	131	1.66E-141	499	Fusarium arcuatisporum	Fusarium	none	entire
08-1	84a9cf92-7b35-4ef5-b261-6b44025df028	630	NR_135942.1	86.004	543	29	28	94	610	601	80	3.03E-153	538	Ascochyta phacae	Ascochyta	entire	entire
08-1	7dcc544a-5e56-422d-99dc-787dfd34d286	537	NR_073302.1	95.082	427	6	13	96	517	641	225	0	658	Sterigmatomyces halophilus	Sterigmatomyces	none	entire
08-1	2304756f-433c-4159-953f-763d1e0fdaba	665	NR_163686.1	93.286	566	15	19	97	647	569	12	0	813	Alternaria alstroemeriae	Alternaria	entire	entire
09-1	df79b0b1-5008-4c92-80c0-72b3dab8c9ae	236	NR_160486.1	100	29	0	0	37	65	19	47	4.73E-08	54.7	Russula aureorubra	Russula	partial	none
09-1	a2b385fc-031e-4cc6-b0ab-87f08181e254	290	NR_155005.1	97.619	42	1	0	235	276	52	11	1.64E-13	73.1	Candida middelhoveniana	Candida	partial	none
09-1	d50149d5-66e5-4f01-af34-3bd48d0662f0	247	NR_156250.1	86.486	74	9	1	153	226	143	71	8.21E-16	80.5	Camarographium carpini	Camarographium	partial	none
09-1	2ca30ab7-40ce-4e8a-8c5b-b3ccbd9193f7	288	NR_156250.1	86.667	75	8	2	199	272	143	70	2.70E-16	82.4	Camarographium carpini	Camarographium	partial	none
09-1	e0b4f449-09b9-46b1-91de-76828b8c9066	608	NR_154011.1	85.366	82	8	3	112	192	203	281	5.91E-16	82.4	Fantasmomyces hyalinus	Fantasmomyces	none	none
09-1	76693992-8346-4fb8-82b0-352c53bca9c2	344	NR_158816.1	88	75	7	2	209	282	186	259	6.98E-18	87.9	Phaeophlebiopsis ignerii	Phaeophlebiopsis	partial	none
09-1	7eb946c1-df28-4f6b-9bac-e2201d631783	516	NR_154011.1	87.342	79	7	3	33	109	203	280	1.07E-17	87.9	Fantasmomyces hyalinus	Fantasmomyces	none	none
09-1	9d5954d5-4c7c-4551-b5d0-394a3096e691	565	NR_154011.1	88	75	7	2	422	494	281	207	1.18E-17	87.9	Fantasmomyces hyalinus	Fantasmomyces	none	none
09-1	f9809148-4afd-4478-88bf-74d26b59a483	245	NR_160118.1	80.153	131	20	6	102	231	195	70	1.05E-19	93.5	Pleospora iqbalii	Pleospora	partial	none
09-1	c5a2bfb1-00d2-4a30-bee5-061e805a3b6c	525	NR_154011.1	89.873	79	6	2	32	108	203	281	1.40E-21	100	Fantasmomyces hyalinus	Fantasmomyces	none	none
09-1	e1949278-f1c0-4124-b89d-9267d2520e71	545	NR_154011.1	90	80	6	2	394	472	281	203	4.05E-22	102	Fantasmomyces hyalinus	Fantasmomyces	none	none
09-1	79b13480-70d8-42a8-9215-542ba223508c	543	NR_132925.1	88.764	89	9	1	424	511	336	248	8.67E-24	108	Milospium graphideorum	Milospium	none	none
09-1	4fea10f9-bf73-4f4f-952e-250eff052686	530	NR_158403.1	88.889	90	8	2	31	119	343	431	2.35E-24	110	Elaphomyces anthracinus	Elaphomyces	none	none
09-1	e6e89068-60e6-4de7-959e-0525be7d4bbc	297	NR_137793.1	86.111	108	10	5	178	280	135	28	3.54E-25	111	Truncospora macrospora	Truncospora	partial	none
09-1	0b84d541-1d76-4170-8ec2-28e4ca9b9ba5	289	NR_154014.1	88.889	99	8	3	63	160	1	97	2.06E-27	119	Donkioporiella mellea	Donkioporiella	partial	none
09-1	337efd8d-e153-4615-83ab-47a94c0fa8f1	299	NR_119689.1	85.714	126	10	6	133	256	182	301	1.27E-29	126	Laetisaria arvalis	Laetisaria	partial	none
09-1	23c77633-e4b9-450a-9a17-fb3e38abbb8a	243	NR_159011.1	97.59	83	0	1	148	228	521	603	3.65E-34	141	Veluticeps fasciculata	Veluticeps	none	partial
09-1	db406a71-9024-49da-b8f0-01cf21808630	276	NR_138276.1	89.894	188	5	8	35	218	1	178	8.69E-61	230	Candida africana	Candida	entire	none
09-1	b1b0dddf-48af-4f4e-8347-19079102acc5	412	NR_158816.1	83.86	285	25	18	123	394	291	15	2.83E-67	252	Phaeophlebiopsis ignerii	Phaeophlebiopsis	entire	none
09-1	90240c71-e758-4b38-8753-a18f26b2267a	409	NR_158842.1	85.409	281	20	12	65	339	186	451	2.16E-73	272	Periconia submersa	Periconia	none	partial
09-1	36c35b75-e9dc-4c79-8f2b-fd55d90b2543	342	NR_155799.1	89.712	243	18	7	85	325	464	227	6.33E-83	303	Sigarispora coronillae	Sigarispora	none	partial
09-1	8ab29c72-461c-49a2-aea0-780e2bf66f09	628	NR_121315.1	78.793	547	69	42	38	554	78	607	9.20E-89	324	Cercospora beticola	Cercospora	entire	entire
09-1	54766b7e-1156-4d09-b8c4-ae69a623efcb	526	NR_154494.1	85.271	387	26	22	58	433	283	649	9.68E-103	370	Trametes versicolor	Trametes	none	entire
09-1	0698e5b3-11bc-4675-b80a-3298f426d8a9	451	NR_155058.1	87.017	362	23	17	90	438	255	605	8.19E-108	387	Dothiora viburnicola	Dothiora	none	entire
09-1	03e5e6e0-3de8-49ee-8c09-9f112c458af4	452	NR_156348.1	89.157	332	14	13	32	353	228	547	4.90E-110	394	Cladosporium domesticum	Cladosporium	none	entire
09-1	3097f334-d1e4-457d-b47b-2dc3f61d244e	456	NR_111815.1	87.671	365	17	24	28	379	236	585	1.06E-111	399	Penicillium rubens	Penicillium	none	entire
09-1	824bddaa-d033-4d61-b29e-bfa1dafebb0f	483	NR_154735.1	88.22	382	14	18	72	434	186	555	5.18E-120	427	Aspergillus clavatophorus	Aspergillus	none	entire
09-1	5f9943cc-8f00-4bfa-97d7-3d2f051634ac	460	NR_135444.1	89.73	370	14	15	27	383	191	549	2.92E-127	451	Aspergillus jensenii	Aspergillus	none	entire
09-1	1ec02135-15ab-4300-8f43-b92b8654f014	704	NR_135442.1	88.693	398	13	19	91	473	547	167	9.75E-129	457	Aspergillus creber	Aspergillus	none	entire
09-1	17d168cf-ab1b-409f-8e7e-33d49c9ab040	1042	NR_103604.1	90	610	18	26	36	616	596	1	0	749	Aspergillus costaricaensis	Aspergillus	entire	entire
10-1	977613f7-a612-4450-b9db-58a06c49b49f	331	NR_138346.1	74.689	241	36	20	91	320	296	70	8.66E-17	84.2	Candida maltosa	Candida	entire	none
10-1	eb2962bd-3afb-4c64-9e4c-8accee9185ed	349	NR_158811.1	98	50	0	1	91	139	345	296	2.55E-17	86.1	Otidea brunneoparva	Otidea	none	none
10-1	469069d2-25cc-4d7d-9309-2920fb6fe453	326	NR_158811.1	98	50	1	0	198	247	296	345	6.59E-18	87.9	Otidea brunneoparva	Otidea	none	none
10-1	acbb142a-d034-4737-becb-1cdc9da7d7c6	260	NR_158811.1	98.039	51	1	0	193	243	295	345	1.44E-18	89.8	Otidea brunneoparva	Otidea	partial	none
10-1	6489dc4e-bf55-4905-9d34-4ec5fe04bfd6	317	NR_158811.1	89.189	74	6	2	178	250	278	350	4.94E-19	91.6	Otidea brunneoparva	Otidea	partial	none
10-1	13ae7837-b213-46f4-930e-675c4f0072b9	336	NR_158811.1	90.411	73	3	3	191	262	278	347	1.46E-19	93.5	Otidea brunneoparva	Otidea	partial	none
10-1	eae94b55-486b-479e-854d-de648dc71957	449	NR_155311.1	93.182	88	2	2	347	432	344	259	1.96E-29	126	Lactifluus ambicystidiatus	Lactifluus	none	none
10-1	8e5f8556-5e3d-4e88-a52f-31863ab666f3	324	NR_138276.1	82.857	210	17	14	109	302	1	207	6.32E-43	171	Candida africana	Candida	entire	none
10-1	24f3e889-b978-47c7-8d60-769abdf8ae55	335	NR_138276.1	84.694	196	12	12	45	228	13	202	1.09E-45	180	Candida africana	Candida	entire	none
10-1	4c9babf1-1061-4d46-92b4-eb30587bc09b	326	NR_138276.1	83.71	221	21	11	37	250	1	213	3.77E-50	195	Candida africana	Candida	entire	none
10-1	4bdd3b56-0ebd-40e0-85d5-0226811e0be9	340	NR_138276.1	84.475	219	17	13	93	301	1	212	8.48E-52	200	Candida africana	Candida	entire	none
10-1	bae4e3c1-6423-47c8-99b4-35e5bade41f9	346	NR_138276.1	85.167	209	17	10	110	312	214	14	2.40E-52	202	Candida africana	Candida	entire	none
10-1	c0d54cd8-620f-444f-ac47-a328bc467a68	350	NR_138276.1	84.375	224	19	10	52	269	214	1	1.88E-53	206	Candida africana	Candida	entire	none
10-1	dc21020a-fb26-4f53-aa28-78fcf23c2278	315	NR_138276.1	85.78	218	14	11	34	238	214	1	2.79E-56	215	Candida africana	Candida	entire	none
10-1	ba4bae61-8146-4c6f-8a5c-bcead19762fd	317	NR_138276.1	86.636	217	4	15	102	298	214	3	7.82E-57	217	Candida africana	Candida	entire	none
10-1	66e0029e-aa0e-4cdd-a9f0-f47f089fb2d1	445	NR_125332.1	80.48	333	31	24	57	372	493	178	6.70E-59	224	Candida albicans	Candida	none	entire
10-1	34207389-3386-4447-a576-96fb1a4dc020	320	NR_138276.1	87.678	211	8	10	32	233	13	214	1.01E-60	230	Candida africana	Candida	entire	none
10-1	12bf961a-6523-48e1-8e80-0b2c862f7dbc	385	NR_138276.1	87.442	215	13	11	92	300	8	214	2.65E-62	235	Candida africana	Candida	entire	none
10-1	82e60d1d-d239-4f03-bd43-5077353b8d5b	325	NR_138276.1	86.607	224	17	11	34	254	1	214	2.22E-62	235	Candida africana	Candida	entire	none
10-1	67bc870b-8b8e-4ecb-a184-7a6bfd687d2c	342	NR_138276.1	86.522	230	13	13	43	265	1	219	6.51E-63	237	Candida africana	Candida	entire	none
10-1	ed6484dd-3a1c-4dea-bb69-b63b594e29cd	326	NR_138276.1	87.225	227	9	14	95	314	1	214	4.78E-64	241	Candida africana	Candida	entire	none
10-1	38d3e3bd-dd0e-45a1-b2fd-3ce971857f3a	290	NR_138276.1	91.758	182	4	7	98	274	1	176	1.18E-64	243	Candida africana	Candida	entire	none
10-1	8918fde5-93d6-41d5-b25d-7e304ad60526	317	NR_138276.1	88.073	218	11	12	95	301	1	214	3.58E-65	244	Candida africana	Candida	entire	none
10-1	8908dbfd-7b0b-4e8a-bd13-d52c21dc4020	339	NR_138276.1	88	225	3	12	37	247	1	215	3.85E-65	244	Candida africana	Candida	entire	none
10-1	9af3d65f-5ed8-48b3-9802-ba0a19254962	320	NR_138276.1	88.182	220	8	14	92	299	214	1	1.01E-65	246	Candida africana	Candida	entire	none
10-1	1d619450-7956-4613-bd32-23dca66ebc44	313	NR_138276.1	88.182	220	8	12	34	241	1	214	9.83E-66	246	Candida africana	Candida	entire	none
10-1	5cf19143-5e57-4dde-9915-1d6f96cc5778	322	NR_138276.1	88.479	217	9	12	97	304	210	1	2.82E-66	248	Candida africana	Candida	entire	none
10-1	3333710f-7e4e-479d-9de4-3e3288479fd0	313	NR_138276.1	88.584	219	8	9	39	247	1	212	7.60E-67	250	Candida africana	Candida	entire	none
10-1	177f9dff-e1da-43a6-b361-fa790b633743	396	NR_138276.1	87.607	234	6	15	147	377	214	1	9.77E-67	250	Candida africana	Candida	entire	none
10-1	b46a8878-bb63-423b-b587-56895c3fd67f	344	NR_138276.1	88.053	226	9	15	108	327	214	1	2.34E-67	252	Candida africana	Candida	entire	none
10-1	b2a5cc97-2d59-4786-84be-2fbda4d6278c	321	NR_138276.1	88.341	223	10	12	31	247	213	1	6.04E-68	254	Candida africana	Candida	entire	none
10-1	d1a284cd-2129-43e5-9470-392185f606ce	324	NR_138276.1	88.288	222	13	9	106	317	1	219	6.10E-68	254	Candida africana	Candida	entire	none
10-1	57ace333-cbc7-4d99-8763-57922301e88d	295	NR_138276.1	90.816	196	8	9	30	223	214	27	5.51E-68	254	Candida africana	Candida	entire	none
10-1	5ab9d25f-835d-47a4-a7f4-1bbdf465dda7	354	NR_138276.1	88.496	226	9	10	111	333	213	2	5.18E-69	257	Candida africana	Candida	entire	none
10-1	76b7d119-4eed-4b70-8076-82383c216ed8	348	NR_138276.1	89.474	209	14	7	98	302	5	209	5.09E-69	257	Candida africana	Candida	entire	none
10-1	928842c1-87fb-47cb-bfd1-3d0f8b5f08ba	358	NR_138276.1	88.393	224	12	10	105	323	1	215	5.24E-69	257	Candida africana	Candida	entire	none
10-1	9c43db8c-02db-47d2-8812-559f6d411ade	347	NR_138276.1	88.444	225	12	10	108	329	214	1	1.41E-69	259	Candida africana	Candida	entire	none
10-1	199dede4-c773-440d-953b-5bc0f4399d89	345	NR_138276.1	89.401	217	8	11	114	320	214	3	1.40E-69	259	Candida africana	Candida	entire	none
10-1	3e8d87c5-0d6b-4175-be3e-8da77b7c1df2	310	NR_138276.1	94.767	172	2	7	72	239	214	46	3.48E-70	261	Candida africana	Candida	partial	none
10-1	d97cb44e-fadc-49f9-a716-d33b1c81fc53	321	NR_138276.1	89.14	221	11	13	32	246	214	1	1.00E-70	263	Candida africana	Candida	entire	none
10-1	39095fb0-25d7-440c-aaf5-137f14cd8733	327	NR_138276.1	89.498	219	8	10	104	316	5	214	1.02E-70	263	Candida africana	Candida	entire	none
10-1	6a38d9b5-e4fc-41fc-958d-8d51cf7bcfb7	339	NR_138276.1	88.696	230	7	16	96	322	1	214	1.06E-70	263	Candida africana	Candida	entire	none
10-1	e03b86dd-1de1-4295-9112-67c63f4f157a	352	NR_138276.1	89.767	215	9	9	126	334	215	8	1.11E-70	263	Candida africana	Candida	entire	none
10-1	83755a86-aec5-402f-a640-26b14dca6a30	275	NR_138276.1	93.923	181	2	4	43	218	2	178	2.37E-71	265	Candida africana	Candida	entire	none
10-1	d7dcae38-7cc5-4c59-aedd-54dab499ea90	321	NR_138276.1	89.545	220	7	9	98	307	1	214	2.79E-71	265	Candida africana	Candida	entire	none
10-1	9cb295bf-e8cd-4b5d-9a61-1b241fe71f18	332	NR_138276.1	89.189	222	13	8	33	251	214	1	8.04E-72	267	Candida africana	Candida	entire	none
10-1	dd3d1bcb-7abf-4846-ac95-8dc935569992	376	NR_138276.1	90.411	219	7	10	43	255	5	215	1.53E-74	276	Candida africana	Candida	entire	none
10-1	d72cb2d2-9cc1-4eec-9784-184e0934ab10	337	NR_138276.1	90.045	221	11	8	103	319	214	1	1.36E-74	276	Candida africana	Candida	entire	none
10-1	dc1ed076-8846-4295-91eb-452279a6de93	386	NR_138276.1	90.323	217	11	6	160	369	1	214	1.57E-74	276	Candida africana	Candida	entire	none
10-1	d7536034-547a-4677-b909-c5d919ff7a2d	326	NR_138276.1	90.583	223	3	10	94	306	215	1	1.01E-75	279	Candida africana	Candida	entire	none
10-1	4eaa9b5f-902d-4849-a4ef-5e6d28609c83	321	NR_138276.1	90.868	219	7	8	97	307	1	214	2.77E-76	281	Candida africana	Candida	entire	none
10-1	79fc5746-8aea-4b96-a110-10375f642160	346	NR_138276.1	90.826	218	8	8	114	326	214	4	3.00E-76	281	Candida africana	Candida	entire	none
10-1	fb8e2a51-27f8-4e29-89fc-c8c926758caf	326	NR_138276.1	89.744	234	6	12	80	310	219	1	7.83E-77	283	Candida africana	Candida	entire	none
10-1	7bcf2d33-61e0-4d5b-9a93-489b6e3a069c	323	NR_138276.1	90.667	225	3	11	31	251	213	3	7.75E-77	283	Candida africana	Candida	entire	none
10-1	88563440-e43c-4eb4-8199-680f98f53b6a	602	NR_138276.1	90.265	226	10	10	92	314	219	3	4.15E-77	285	Candida africana	Candida	entire	none
10-1	132b6d74-1334-472b-a595-16cef8376a90	325	NR_138276.1	90.708	226	5	10	32	253	214	1	6.03E-78	287	Candida africana	Candida	entire	none
10-1	1a15dc35-fa19-4150-ac81-03ceeb09ae63	326	NR_138276.1	91.364	220	4	10	101	311	1	214	6.05E-78	287	Candida africana	Candida	entire	none
10-1	05e05ed0-3e0d-46da-8704-74d4a8ce7281	349	NR_138276.1	90.991	222	7	10	115	330	215	1	6.51E-78	287	Candida africana	Candida	entire	none
10-1	81a77b31-0f42-4e5d-85dd-b95bfcfb66a0	323	NR_138276.1	91.905	210	9	6	94	299	1	206	5.99E-78	287	Candida africana	Candida	entire	none
10-1	f006695a-41b8-4027-a206-f7f9c452d14f	327	NR_138276.1	91.071	224	7	11	92	307	219	1	4.69E-79	291	Candida africana	Candida	entire	none
10-1	44c20a99-d646-499b-9f6c-544e08f95dee	402	NR_111832.1	86.364	286	16	17	78	351	259	533	5.85E-79	291	Alternaria eichhorniae	Alternaria	none	entire
10-1	372858ee-d2ce-43ec-874d-5439e5bf5865	317	NR_138276.1	91.743	218	5	9	37	246	2	214	4.54E-79	291	Candida africana	Candida	entire	none
10-1	463dcb72-9336-4cda-bf64-4387bd6411b1	321	NR_138276.1	91.15	226	4	11	35	251	1	219	1.28E-79	292	Candida africana	Candida	entire	none
10-1	f708a0c8-3932-40bc-af4d-0dc54da9a94a	339	NR_138276.1	91.667	216	10	8	91	299	1	215	1.36E-79	292	Candida africana	Candida	entire	none
10-1	722f325d-0cc0-4f35-8475-28ed59308404	342	NR_138276.1	92.093	215	5	9	98	304	4	214	1.37E-79	292	Candida africana	Candida	entire	none
10-1	d5ee484e-13ef-41a5-bb12-a1ca51cbdd1f	325	NR_138276.1	92.056	214	8	5	101	307	214	3	1.30E-79	292	Candida africana	Candida	entire	none
10-1	049d57b1-6162-4386-9f5d-293112245406	338	NR_138276.1	91.48	223	5	12	92	310	218	6	3.76E-80	294	Candida africana	Candida	entire	none
10-1	5d8e43d2-b5c1-42fa-8085-8a7fa9dbaa63	321	NR_138276.1	91.892	222	5	7	35	251	1	214	2.75E-81	298	Candida africana	Candida	entire	none
10-1	a7bf1c50-ad51-402f-b4d4-94872129a2b2	339	NR_138276.1	91.556	225	6	9	96	316	219	4	2.92E-81	298	Candida africana	Candida	entire	none
10-1	fd9be597-9177-4838-9f5c-6c63d2c22af1	310	NR_138276.1	92.202	218	6	8	33	243	1	214	2.65E-81	298	Candida africana	Candida	entire	none
10-1	affb5b5b-0260-4287-8ac6-ed50e581a1d2	297	NR_138276.1	92.661	218	3	7	31	239	3	216	1.96E-82	302	Candida africana	Candida	entire	none
10-1	782cafb9-21d3-42a6-bfa8-7a9d17b122f0	501	NR_138276.1	92.308	221	7	8	161	378	1	214	2.63E-83	305	Candida africana	Candida	entire	none
10-1	a7ba290c-2199-445e-9b00-cc170908769e	346	NR_138276.1	92.661	218	6	6	102	319	208	1	1.78E-83	305	Candida africana	Candida	entire	none
10-1	2a30aa29-9cdd-4afc-8a39-9158aa7ff307	349	NR_138276.1	93.78	209	5	8	104	307	9	214	5.00E-84	307	Candida africana	Candida	entire	none
10-1	3ca360b8-df64-45ec-8f69-991d1d063ceb	316	NR_138276.1	93.458	214	3	8	42	247	4	214	4.49E-84	307	Candida africana	Candida	entire	none
10-1	c1702c7d-0f01-4084-b062-4a2f2a4b587d	487	NR_138276.1	93.056	216	5	7	98	310	1	209	7.11E-84	307	Candida africana	Candida	entire	none
10-1	ae438e56-541d-4282-b370-a6436a8c35fc	342	NR_138276.1	92.694	219	6	9	96	309	1	214	4.89E-84	307	Candida africana	Candida	entire	none
10-1	891214f9-56cd-4a42-9021-e89e233045c5	326	NR_138276.1	93.151	219	6	8	31	245	214	1	9.98E-86	313	Candida africana	Candida	entire	none
10-1	864a98cd-1470-4f5e-ac71-1bf5b5e089c0	314	NR_138276.1	93.953	215	1	7	97	300	1	214	2.67E-86	315	Candida africana	Candida	entire	none
10-1	0ac67b94-eb17-4eb5-800d-dfde2de260c7	318	NR_138276.1	93.578	218	5	8	31	243	214	1	7.52E-87	316	Candida africana	Candida	entire	none
10-1	ed1755ed-7caf-4f5a-a719-8e2089766ecf	330	NR_138276.1	93.548	217	9	5	98	312	1	214	2.17E-87	318	Candida africana	Candida	entire	none
10-1	a4267fe3-6fb1-477a-8f71-48a2178e9803	323	NR_138276.1	93.636	220	5	7	32	248	214	1	5.91E-88	320	Candida africana	Candida	entire	none
10-1	6de071d3-bea8-4f2b-bf79-e0e40f1793d9	348	NR_138276.1	95.146	206	6	4	125	327	205	1	1.78E-88	322	Candida africana	Candida	entire	none
10-1	af347cbf-0cd8-428d-bd00-26dcef78b17f	332	NR_138276.1	94.064	219	6	6	99	315	1	214	1.31E-89	326	Candida africana	Candida	entire	none
10-1	f8f62aaa-fc23-4408-99da-97d284cf8616	344	NR_138276.1	94.444	216	7	5	99	311	1	214	3.78E-90	327	Candida africana	Candida	entire	none
10-1	12bb2e08-f219-40b5-8e8f-dc9bc115759f	327	NR_138276.1	94.118	221	6	6	88	303	219	1	9.95E-91	329	Candida africana	Candida	entire	none
10-1	12012429-2fd1-4f92-9440-da96642db130	331	NR_138276.1	94.495	218	4	8	38	253	212	1	1.01E-90	329	Candida africana	Candida	entire	none
10-1	d623d045-8d8e-447a-95db-a454552fb7fa	329	NR_138276.1	94.118	221	7	6	85	301	219	1	2.78E-91	331	Candida africana	Candida	entire	none
10-1	f87d7553-c8b9-409b-b6c3-6c0738830aec	455	NR_138276.1	84.848	363	22	25	33	385	195	534	3.04E-92	335	Candida africana	Candida	none	entire
10-1	41170262-0873-4018-ae44-2ef2a50cc1ac	322	NR_138276.1	95.327	214	4	6	96	305	1	212	2.10E-92	335	Candida africana	Candida	entire	none
10-1	e2e09201-7426-47f0-b2ba-8f8d45bbc01c	320	NR_138276.1	94.595	222	5	7	85	302	219	1	5.81E-93	337	Candida africana	Candida	entire	none
10-1	e3d8178a-e62d-4e42-8478-fbeb528233f4	385	NR_138276.1	88.963	299	15	15	92	382	531	243	7.02E-98	353	Candida africana	Candida	none	entire
10-1	33eadf39-7573-457f-b9ca-fcf3fe571048	333	NR_138276.1	96.759	216	4	3	105	319	1	214	4.65E-99	357	Candida africana	Candida	entire	none
10-1	096a6016-af90-461e-b596-830927ebf61a	586	NR_138276.1	86.61	351	21	17	37	376	530	195	5.04E-101	364	Candida africana	Candida	none	entire
10-1	021acfc7-3b77-444c-92f1-12b85d9c556b	452	NR_138276.1	86.782	348	21	21	98	436	526	195	3.84E-101	364	Candida africana	Candida	none	entire
10-1	52530c1b-b8fe-4f01-b326-f11284a55c3d	471	NR_138276.1	87.179	351	26	13	45	390	195	531	3.99E-106	381	Candida africana	Candida	none	entire
10-1	97b5f251-9cda-49e0-8881-98cab725f771	516	NR_138276.1	87.64	356	17	20	90	435	533	195	2.62E-108	388	Candida africana	Candida	none	entire
10-1	19c51db2-10c2-4b49-9ca2-2dfd06bff967	453	NR_138276.1	88.034	351	20	15	31	373	195	531	1.37E-110	396	Candida africana	Candida	none	entire
10-1	328d5ce6-7421-40be-8467-81fe086325fe	471	NR_138276.1	88.418	354	17	17	50	395	195	532	2.37E-113	405	Candida africana	Candida	none	entire
10-1	073f633a-bdb8-4ef1-9803-f65b2f874913	452	NR_138276.1	89.112	349	13	19	34	375	196	526	4.87E-115	411	Candida africana	Candida	none	entire
10-1	de7c8c4b-363e-47d5-befd-55515491939c	474	NR_138276.1	88.827	358	11	19	89	438	531	195	1.42E-115	412	Candida africana	Candida	none	entire
10-1	24c73855-e112-4797-8a2e-225e5a148c59	451	NR_138276.1	89.112	349	20	15	94	434	533	195	2.90E-117	418	Candida africana	Candida	none	entire
10-1	2ff8a261-42a9-4e8c-a1c6-69fa011bf8f7	458	NR_138276.1	89.045	356	16	18	34	384	195	532	8.20E-118	420	Candida africana	Candida	none	entire
10-1	49b57dbf-f805-4539-896e-0308b6d67edd	472	NR_156348.1	89.766	342	16	11	112	448	228	555	8.47E-118	420	Cladosporium domesticum	Cladosporium	none	entire
10-1	e5db4af2-e47a-4327-9e9c-c18ec0872e0c	445	NR_138276.1	90.504	337	13	14	42	370	524	199	4.76E-120	427	Candida africana	Candida	none	entire
10-1	aa46ce8f-49f1-44c2-97cd-76d4f0231a7c	467	NR_138276.1	91.092	348	16	9	47	388	195	533	6.38E-129	457	Candida africana	Candida	none	entire
10-1	453ed1e9-a28b-4a72-897e-cb4269cf8e40	438	NR_125332.1	93.968	315	8	10	55	364	490	182	9.91E-132	466	Candida albicans	Candida	none	entire
10-1	988c12b7-adb9-447e-931e-0e4528278b13	479	NR_138276.1	91.884	345	12	12	32	366	533	195	3.03E-132	468	Candida africana	Candida	none	entire
10-1	eb229260-3f2c-49e9-874c-8b879d7d57ae	508	NR_138276.1	92	350	14	12	89	435	533	195	1.49E-135	479	Candida africana	Candida	none	entire
10-1	0b9b147b-5cc4-46db-962c-5b395bd010b8	481	NR_138276.1	95	340	7	8	132	466	196	530	1.78E-149	525	Candida africana	Candida	none	entire
10-1	1ace530f-9599-46a5-a88c-010fd793df17	471	NR_138276.1	94.813	347	5	10	56	395	197	537	1.35E-150	529	Candida africana	Candida	none	entire
03-2	ee463846-0790-43b3-bb8f-9f04475320c0	399	NR_163811.1	84.639	319	14	26	78	385	531	237	2.70E-77	285	Acremonium acutatum	Acremonium	none	partial
07-2	1bd7a8b1-def7-45a8-9019-31dd44c4d190	311	NR_138276.1	92.558	215	5	5	42	254	1	206	2.66E-81	298	Candida africana	Candida	entire	none
08-2	59ee1dfd-4695-4172-9f57-ccfc36c8548c	413	NR_137672.1	87.542	297	11	17	53	334	153	438	7.67E-88	320	Starmerella cellae	Starmerella	none	entire
09-2	70ce7cfd-38c7-431b-8338-ec08f743e114	465	NR_156347.1	87.423	326	13	16	94	404	621	309	1.11E-96	350	Cladosporium coloradense	Cladosporium	none	entire
02-3	d5bc3b27-917b-4297-a249-3ba7aa0361c8	457	NR_138276.1	91.884	345	12	13	108	442	195	533	2.88E-132	468	Candida africana	Candida	none	entire
03-3	e7e2df84-1596-41b3-88c8-db5224c9d35f	424	NR_138276.1	90.698	215	8	7	95	298	1	214	1.73E-74	276	Candida africana	Candida	entire	none
03-3	c6fb03c1-a12a-4c24-92b8-e1f4bccf2bd7	385	NR_163811.1	85.197	304	20	17	81	368	531	237	2.01E-78	289	Acremonium acutatum	Acremonium	none	partial
03-3	580d8c92-cfdc-4fda-a756-6cfcacb0d95b	506	NR_131293.1	88.732	355	18	17	152	486	215	567	4.24E-116	414	Aspergillus tubingensis	Aspergillus	none	entire
03-3	2a91653f-b20d-440e-ac27-d15f31bd0fe8	448	NR_138276.1	93.064	346	13	8	28	370	195	532	1.29E-140	496	Candida africana	Candida	none	entire
03-3	73b8affa-2a6a-4cd3-b712-f19ae13488ae	470	NR_138276.1	93.314	344	15	6	89	429	533	195	2.93E-142	501	Candida africana	Candida	none	entire
04-3	14d87398-c92d-4ade-8063-ad17b17342db	744	NR_132859.1	100	28	0	0	282	309	203	176	5.69E-07	52.8	Violella wangii	Violella	none	none
04-3	5ab69e87-d198-4a19-bff7-e1d0c6c04d2c	950	NR_130691.1	81.735	219	10	19	84	285	515	310	5.42E-38	156	Candida glabrata	Candida	none	partial
04-3	9060f8ed-124c-4595-809a-6fc584823f49	1124	NR_137586.1	84.656	189	13	12	85	259	531	345	1.78E-43	174	Saccharomyces eubayanus	Saccharomyces	none	partial
04-3	531f1f83-9caa-4631-a9c3-2a218d962962	1579	NR_130691.1	84.541	207	15	12	1322	1515	311	513	8.95E-48	189	Candida glabrata	Candida	none	partial
04-3	d2c53987-84fc-4731-b5b5-4ea9c5f48374	1202	NR_130691.1	85.922	206	13	11	940	1134	311	511	6.75E-53	206	Candida glabrata	Candida	none	partial
04-3	b8e8e863-1c33-4821-be8a-012eae9d8760	581	NR_130691.1	87.981	208	15	9	317	519	311	513	1.14E-62	237	Candida glabrata	Candida	none	partial
04-3	d127b686-4a07-48c8-b576-273b1d78764b	2560	NR_130691.1	88.732	213	11	10	2289	2497	310	513	2.37E-65	248	Candida glabrata	Candida	none	partial
04-3	f7beb413-dfaa-43d9-af4a-c2ecbb80fbba	760	NR_130691.1	89.756	205	5	8	86	276	513	311	6.91E-66	248	Candida glabrata	Candida	none	partial
04-3	a3440200-83ae-4f2c-85e4-c2b8f6631056	505	NR_130691.1	91.707	205	8	8	246	443	311	513	2.08E-74	276	Candida glabrata	Candida	none	partial
04-3	42da91a2-ee31-46b2-ae91-5e74e3a2f519	1002	NR_130691.1	91.429	210	9	8	81	282	513	305	3.26E-75	279	Candida glabrata	Candida	none	partial
04-3	00b37d57-da98-4958-b43a-a993a6b804d1	724	NR_130691.1	92.381	210	2	11	83	285	513	311	1.39E-77	287	Candida glabrata	Candida	none	partial
04-3	ed9a96d3-d52a-4bff-a722-7e76c81d17ec	1503	NR_103605.1	85.22	318	18	22	900	1200	247	552	3.78E-81	300	Aspergillus ellipticus	Aspergillus	none	entire
04-3	0b309ddf-0ea1-466b-8c5a-5d74d5f1a922	363	NR_164593.1	94.981	259	3	7	92	346	493	241	3.01E-111	398	Fusarium arcuatisporum	Fusarium	none	entire
04-3	71ddce0a-a0d4-44b9-81cb-fdf6063d1f52	752	NR_111815.1	88.506	348	16	13	39	371	574	236	1.78E-111	399	Penicillium rubens	Penicillium	none	entire
05-3	1defa5a8-082f-495e-9c76-b360c98fd7cd	629	NR_138276.1	90.258	349	18	13	34	376	533	195	2.44E-124	442	Candida africana	Candida	none	entire
05-3	f200aa35-a16d-44cc-a170-d3284555b9a8	754	NR_138276.1	93.842	341	10	8	343	675	194	531	1.33E-142	503	Candida africana	Candida	none	entire
07-3	ebf67697-1eaa-451d-baea-dbd4b623aeaf	334	NR_138276.1	87.324	284	14	13	31	301	533	259	1.71E-83	305	Candida africana	Candida	none	entire
10-3	0ae00441-1ade-4356-95ff-e1f99d801312	1372	NR_137162.1	100	28	0	0	375	402	228	201	1.06E-06	52.8	Fusarium pseudonygamai	Fusarium	none	none
10-3	eae06d73-d406-4dc1-a045-56805d0c58dd	396	NR_130691.1	91.866	209	10	7	80	286	513	310	2.68E-77	285	Candida glabrata	Candida	none	partial
10-3	a241a3df-584f-4dee-b71b-4a9ce642cd75	341	NR_130682.1	89.958	239	11	12	55	284	527	293	1.06E-80	296	Cryptococcus neoformans	Cryptococcus	none	entire
10-3	a2772d1f-deed-4340-87bb-ee07b34c2804	585	NR_125332.1	88.889	315	12	17	54	349	493	183	1.40E-101	366	Candida albicans	Candida	none	entire
10-3	3db5bcee-9711-4e88-8f6e-4bf5f6fe096f	1092	NR_131293.1	88.462	364	13	18	89	433	568	215	3.36E-115	412	Aspergillus tubingensis	Aspergillus	none	entire
10-3	cce29e6a-ee80-4a29-8313-c3090bd00547	493	NR_138276.1	89.751	361	12	18	98	456	532	195	2.45E-123	438	Candida africana	Candida	none	entire
11-3	d2374182-a22c-4df2-acc2-a0b87f755b6c	279	NR_125332.1	91.617	167	4	7	50	211	494	333	1.47E-58	222	Candida albicans	Candida	none	partial
11-3	89243149-50b8-472a-83f0-acd5a97d1cd9	341	NR_158361.1	90.909	275	10	11	58	324	504	237	1.72E-98	355	Alternaria doliconidium	Alternaria	none	partial
11-3	c8e68137-a9ad-4d64-92f8-4e23cb357b8e	409	NR_103595.1	93.77	305	12	6	64	363	234	536	2.58E-127	451	Rhizopus oryzae	Rhizopus	none	partial
03-4	8b469e35-189e-4133-adba-9e5f0949e837	418	NR_103595.1	97.521	121	1	1	1	121	352	234	2.27E-53	206	Rhizopus oryzae	Rhizopus	none	none
07-4	45ba701f-eaa3-4366-a24f-696a20cefbe2	381	NR_103595.1	85.816	282	14	15	1	274	497	234	1.55E-74	276	Rhizopus oryzae	Rhizopus	none	partial
12-4	a8101a8c-8e7f-4696-9361-a740ef429ce7	381	NR_152307.1	84.454	238	16	14	157	381	287	516	3.42E-56	215	Cladosporium chasmanthicola	Cladosporium	none	partial
12-4	415146b6-afcf-4696-83fd-4185bdb9f26e	516	NR_077191.1	89.272	261	8	15	267	516	246	497	2.10E-84	309	Aspergillus piperis	Aspergillus	none	partial
12-4	99f790ee-6084-4a11-aeef-04386beced71	286	NR_138276.1	92.414	290	12	10	1	286	249	532	1.40E-113	405	Candida africana	Candida	none	entire
12-4	848544c0-69cf-4242-90ce-3fd27690192f	5255	NR_138276.1	90.909	341	10	14	5	329	530	195	2.70E-122	438	Candida africana	Candida	none	entire
07-5	c99af772-63de-47cc-8a24-b2904b591b8c	148	NR_125332.1	95.862	145	4	2	1	144	451	308	3.35E-62	233	Candida albicans	Candida	none	partial
